# Differential response to prey quorum signals indicates predatory range of myxobacteria

**DOI:** 10.1101/2021.06.04.447097

**Authors:** Shukria Akbar, Sandeep K. Misra, Joshua S. Sharp, D. Cole Stevens

## Abstract

A potential keystone taxa, myxobacteria contribute to the microbial food web as generalist predators. However, the extent of myxobacterial impact on microbial community structure remains unknown. The chemical ecology of these predator-prey interactions provides insight into myxobacterial production of biologically active specialized metabolites used to benefit consumption of prey as well as the perception of quorum signals secreted by prey. Using comparative transcriptomics and metabolomics, we compared how the predatory myxobacteria *Myxococcus xanthus* and *Cystobacter ferrugineus* respond to structurally distinct exogenous quorum signaling molecules. Investigating acylhomoserine lactone (AHL) and quinolone type quorum signals used by the clinical pathogen *Pseudomonas aeruginosa*, we identified a general response to AHL signals from both myxobacteria as well as a unique response from *C. ferrugineus* when exposed to the quinolone signal 4-hydroxy-2-heptylquinolone (HHQ). Oxidative detoxification of HHQ in *C. ferrugineus* was not observed from *M. xanthus*. Subsequent predation assays indicated *P. aeruginosa* to be more susceptible to *C. ferrugineus* predation. These data indicate that as generalist predators myxobacteria demonstrate a common response to the ubiquitous AHL quorum signal class, and we suggest this response likely involves recognition of the homoserine lactone moiety of AHLs. We also suggest that oxidation of HHQ and superior predation of *P. aeruginosa* observed from *C. ferrugineus* provides an example of how prey signaling molecules impact predatory specialization of myxobacteria by influencing prey range.

**Summary:** Multiomic analysis of transcriptional and metabolic responses from the predatory myxobacteria *Myxococcus xanthus* and *Cystobacter ferrugineus* exposed to prey signaling molecules of the acylhomoserine lactone and quinolone quorum signaling classes provided insight into myxobacterial specialization associated with predatory eavesdropping. We suggest that the general response observed from both myxobacteria exposed to acylhomoserine lactone quorum signals is likely due to the generalist predator lifestyles of myxobacteria and ubiquity of acylhomoserine lactone signals. We also provide data that indicates the core homoserine lactone moiety included in all acylhomoserine lactone scaffolds to be sufficient to induce this general response. Comparing both myxobacteria, unique transcriptional and metabolic responses were observed from *Cystobacter ferrugineus* exposed to the quinolone signal 4-hydroxy-2-heptylquinoline (HHQ) natively produced by *Pseudomonas aeruginosa*. We suggest that this unique response and ability to metabolize quinolone signals contribute to the superior predation of *P. aeruginosa* observed from *C. ferrugineus*. These results further demonstrate myxobacterial eavesdropping on prey signaling molecules and provide insight into how responses to exogenous signals might correlate with prey range of myxobacteria.

**Originality-Significance Statement:** This manuscript provides the first multiomic analysis of how predatory myxobacteria respond to exogenous prey signaling molecules and details the differences observed by comparing responses from two myxobacteria.
