## Supplemental Dataset for "Differential response to prey quorum signals indicates predatory range of myxobacteria"

### Sheet: C. ferrugineus C6-AHL; p<0.01
protein_id	log2FoldChange	product
WP_071902727.1	8.74784	hypothetical protein
WP_084735549.1	8.0257	hypothetical protein
WP_071900923.1	7.87836	hypothetical protein
WP_002622290.1	7.72908	glyoxalase
WP_071897879.1	7.63177	phage holin family protein
WP_071902973.1	7.58409	hypothetical protein
WP_071897731.1	7.58374	hypothetical protein
WP_084736273.1	7.58374	hypothetical protein
WP_071904340.1	7.37066	hypothetical protein
WP_071896597.1	7.29359	hypothetical protein
WP_071902970.1	7.22847	hypothetical protein
WP_084736181.1	6.95818	CDP-alcohol phosphatidyltransferase
WP_071904365.1	6.87051	hypothetical protein
WP_071902119.1	6.50734	TetR family transcriptional regulator
WP_071896008.1	6.38886	hypothetical protein
WP_071903068.1	4.89134	thioredoxin
WP_071897927.1	4.83787	HAD family hydrolase
WP_071902808.1	3.29111	hypothetical protein
WP_071896939.1	3.19814	endonuclease III
WP_071902285.1	2.46739	hypothetical protein
WP_071904064.1	2.42179	hypothetical protein
WP_071903960.1	2.40332	alcohol dehydrogenase AdhP
WP_071900150.1	2.3256	hypothetical protein
WP_071900912.1	2.24448	DTW domain-containing protein
WP_071897200.1	2.07787	cyclic pyranopterin monophosphate synthase MoaC	2.3
WP_071900277.1	-1.96686	FAD-dependent oxidoreductase
WP_084736845.1	-1.97889	hypothetical protein
WP_071901825.1	-2.32416	sigma-54-dependent Fis family transcriptional regulator
WP_071902147.1	-2.88669	hypothetical protein
WP_071896866.1	-3.35192	cupin domain-containing protein
WP_071900880.1	-4.09864	hypothetical protein
WP_071896011.1	-4.22841	isocitrate lyase
WP_071904930.1	-4.29835	head protein
WP_071895678.1	-4.39219	hypothetical protein
WP_071900344.1	-4.6387	taurine dioxygenase
WP_071896315.1	-5.04523	DUF3467 domain-containing protein
WP_084736599.1	-5.84428	hypothetical protein
WP_071905104.1	-5.98356	hypothetical protein
WP_071904043.1	-6.03399	AraC family transcriptional regulator
WP_071902116.1	-6.10994	NUDIX hydrolase
WP_084736116.1	-6.11729	hypothetical protein
WP_071903167.1	-6.12789	o-succinylbenzoate synthase
WP_071901948.1	-6.18646	hypothetical protein
WP_071902743.1	-6.20285	MBL fold metallo-hydrolase
WP_071897092.1	-6.42063	hypothetical protein
WP_071903200.1	-6.47052	phytanoyl-CoA dioxygenase
WP_071901398.1	-6.4719	hypothetical protein
WP_071895933.1	-6.56916	hypothetical protein
WP_071898836.1	-6.58658	hypothetical protein
WP_071902337.1	-6.60791	transcriptional regulator
WP_084736615.1	-6.68643	DUF3396 domain-containing protein
WP_071902059.1	-6.81574	TetR
WP_071903336.1	-6.8345	hypothetical protein
WP_071897398.1	-6.98595	glycosyltransferase family 2 protein
WP_084736048.1	-7.03671	XRE family transcriptional regulator
WP_071900730.1	-7.15181	hypothetical protein
WP_071901081.1	-7.19214	hypothetical protein
WP_071899185.1	-7.21167	hypothetical protein
WP_071896704.1	-7.28254	hypothetical protein
WP_071905022.1	-7.37989	RNA polymerase sigma factor
WP_071895672.1	-7.43826	hypothetical protein
WP_071895969.1	-7.45326	RidA family protein
WP_071902836.1	-7.51	GIY-YIG nuclease family protein
WP_071900952.1	-7.59496	hypothetical protein
WP_071904342.1	-7.62351	hypothetical protein
WP_071897691.1	-7.68431	hypothetical protein
WP_071896832.1	-7.73799	hypothetical protein
WP_071898622.1	-7.75964	hypothetical protein
WP_071895836.1	-7.85358	hypothetical protein
WP_084736766.1	-7.90066	hypothetical protein
WP_071900369.1	-8.00884	hypothetical protein
WP_071902388.1	-8.02499	nuclear transport factor 2 family protein
WP_071905224.1	-8.07693	hypothetical protein
WP_084736996.1	-8.16987	hypothetical protein
WP_071903201.1	-8.17888	antibiotic biosynthesis monooxygenase
WP_071900459.1	-8.45099	hypothetical protein

### Sheet: C. ferrugineus C6-AHL; p<0.05
protein_id	log2FoldChange	product
WP_071902727.1	8.74784	hypothetical protein
WP_084735549.1	8.0257	hypothetical protein
WP_071900923.1	7.87836	hypothetical protein
WP_002622290.1	7.72908	glyoxalase
WP_071897879.1	7.63177	phage holin family protein
WP_071902973.1	7.58409	hypothetical protein
WP_071897731.1	7.58374	hypothetical protein
WP_084736273.1	7.58374	hypothetical protein
WP_071904340.1	7.37066	hypothetical protein
WP_071896597.1	7.29359	hypothetical protein
WP_071902970.1	7.22847	hypothetical protein
WP_071896218.1	7.07176	SAM-dependent methyltransferase
WP_071896595.1	6.97057	hypothetical protein
WP_084736181.1	6.95818	CDP-alcohol phosphatidyltransferase
WP_084736458.1	6.92924	hypothetical protein
WP_071897315.1	6.90818	biopolymer transporter ExbD
WP_071904365.1	6.87051	hypothetical protein
WP_071900987.1	6.86036	XRE family transcriptional regulator
WP_071900795.1	6.81271	metallophosphoesterase
WP_071899160.1	6.80406	hypothetical protein
WP_084736336.1	6.78148	hypothetical protein
WP_084736635.1	6.76043	DUF309 domain-containing protein
WP_084736592.1	6.75257	sodium:alanine symporter family protein
WP_071898518.1	6.7066	cupin domain-containing protein
WP_071902424.1	6.69652	hypothetical protein
WP_084736938.1	6.67489	DUF2381 domain-containing protein
WP_071905065.1	6.64417	hypothetical protein
WP_071902419.1	6.54258	DUF3341 domain-containing protein
WP_071896639.1	6.53892	hypothetical protein
WP_071902119.1	6.50734	TetR family transcriptional regulator
WP_071905009.1	6.42706	type I-MYXAN CRISPR-associated proteinCas6
WP_071896548.1	6.42143	four-helix bundle copper-binding protein
WP_071896008.1	6.38886	hypothetical protein
WP_071904220.1	6.3734	hypothetical protein
WP_071900205.1	6.36406	DUF3037 domain-containing protein
WP_071903132.1	6.35156	polyhydroxyalkanoate biosynthesis repressorPhaR
WP_071900341.1	6.33672	taurine ABC transporter substrate-binding protein
WP_084735584.1	6.33334	PaaI family thioesterase
WP_071902414.1	6.30148	cytochrome c oxidase subunit 3 family protein
WP_071897160.1	6.29812	PrsW family intramembrane metalloprotease
WP_071903995.1	6.28148	carboxymuconolactone decarboxylase family protein
WP_071900407.1	6.2732	hypothetical protein
WP_071903068.1	4.89134	thioredoxin
WP_071897927.1	4.83787	HAD family hydrolase
WP_071901152.1	3.99105	recombinase RecA
WP_071899731.1	3.98484	hypothetical protein
WP_071901463.1	3.84405	transporter
WP_071902134.1	3.82884	DNA-binding response regulator
WP_084736465.1	3.81997	hypothetical protein
WP_071903303.1	3.74579	sigma-70 family RNA polymerase sigma factor
WP_071901265.1	3.7419	hypothetical protein
WP_071898852.1	3.66388	hypothetical protein
WP_071897822.1	3.64743	NUDIX domain-containing protein
WP_071900971.1	3.52623	hypothetical protein
WP_071900115.1	3.50049	hypothetical protein
WP_071898756.1	3.47148	bifunctional DNA-formamidopyrimidineglycosylase
WP_071904458.1	3.31657	hypothetical protein
WP_071902386.1	3.3155	DDE domain-containing protein
WP_071902808.1	3.29111	hypothetical protein
WP_071896939.1	3.19814	endonuclease III
WP_071899288.1	3.13628	flavodoxin family protein
WP_071902903.1	3.0997	lipid-A-disaccharide synthase
WP_071902361.1	3.07726	RtcB family protein
WP_071902862.1	3.0616	F0F1 ATP synthase assembly protein I
WP_071899407.1	2.8731	hypothetical protein
WP_084737137.1	2.78937	hypothetical protein
WP_071904265.1	2.74961	hypothetical protein
WP_071901093.1	2.73901	hypothetical protein
WP_071896659.1	2.7208	AAA family ATPase
WP_071899753.1	2.65727	hypothetical protein
WP_071901665.1	2.55429	carbohydrate-binding protein
WP_071902285.1	2.46739	hypothetical protein
WP_071904064.1	2.42179	hypothetical protein
WP_071903960.1	2.40332	alcohol dehydrogenase AdhP
WP_071900150.1	2.3256	hypothetical protein
WP_071898082.1	2.25359	ADP-ribosylglycohydrolase
WP_071900912.1	2.24448	DTW domain-containing protein
WP_071903959.1	2.17818	aldehyde dehydrogenase family protein
WP_071897200.1	2.07787	cyclic pyranopterin monophosphate synthase MoaC	2.3
WP_071902926.1	2.05871	hypothetical protein
WP_071903089.1	1.95642	hypothetical protein
WP_071900277.1	-1.96686	FAD-dependent oxidoreductase
WP_084736845.1	-1.97889	hypothetical protein
WP_071901825.1	-2.32416	sigma-54-dependent Fis family transcriptional regulator
WP_084737889.1	-2.62976	hypothetical protein
WP_071904530.1	-2.73144	hypothetical protein
WP_071903364.1	-2.84755	hypothetical protein
WP_071902147.1	-2.88669	hypothetical protein
WP_071896852.1	-3.05038	UDP-glucose
WP_071896327.1	-3.32027	TetR
WP_071896866.1	-3.35192	cupin domain-containing protein
WP_071905292.1	-3.46004	dienelactone hydrolase family protein
WP_071900642.1	-3.48347	hypothetical protein
WP_071896243.1	-3.54439	ethanolamine utilization protein EutJ
WP_071896690.1	-3.60422	hypothetical protein
WP_071904800.1	-3.63668	hypothetical protein
WP_071896668.1	-3.75732	hypothetical protein
WP_071897327.1	-3.82113	ABC transporter
WP_071896624.1	-3.82966	hypothetical protein
WP_071899453.1	-3.86355	DUF3520 domain-containing protein
WP_071897012.1	-3.88803	response regulator
WP_071899189.1	-3.90559	spfh domain
WP_071897173.1	-3.92396	fatty acid desaturase	2.3
WP_071896998.1	-3.93996	D-alanine--D-alanine ligase
WP_084736690.1	-4.00192	DUF2071 domain-containing protein
WP_071902672.1	-4.0236	bacteriocin-protection protein	11.1
WP_071900880.1	-4.09864	hypothetical protein
WP_071904497.1	-4.17049	tRNA glutamyl-Q(34) synthetase GluQRS
WP_071896011.1	-4.22841	isocitrate lyase
WP_071904930.1	-4.29835	head protein
WP_071895678.1	-4.39219	hypothetical protein
WP_071900344.1	-4.6387	taurine dioxygenase
WP_071896315.1	-5.04523	DUF3467 domain-containing protein
WP_071905300.1	-5.21551	aldo
WP_071902711.1	-5.2185	MBL fold metallo-hydrolase
WP_071903227.1	-5.28758	YafY family transcriptional regulator
WP_071902957.1	-5.35637	hemolysin D
WP_071897396.1	-5.36197	hypothetical protein
WP_071903744.1	-5.40267	hypothetical protein
WP_071903475.1	-5.41317	aldo
WP_071903579.1	-5.53421	aldo
WP_071899522.1	-5.65884	MFS transporter
WP_071901925.1	-5.7545	hypothetical protein
WP_084736599.1	-5.84428	hypothetical protein
WP_071904258.1	-5.85544	acyltransferase
WP_071905104.1	-5.98356	hypothetical protein
WP_071904043.1	-6.03399	AraC family transcriptional regulator
WP_071904302.1	-6.074	prenyltransferase
WP_071902116.1	-6.10994	NUDIX hydrolase
WP_084736116.1	-6.11729	hypothetical protein
WP_071903167.1	-6.12789	o-succinylbenzoate synthase
WP_071901948.1	-6.18646	hypothetical protein
WP_071902743.1	-6.20285	MBL fold metallo-hydrolase
WP_071897964.1	-6.32539	hypothetical protein
WP_071896978.1	-6.35945	DUF2019 domain-containing protein
WP_071897092.1	-6.42063	hypothetical protein
WP_084736955.1	-6.43007	hypothetical protein
WP_071900740.1	-6.45118	hypothetical protein
WP_071903346.1	-6.45155	hypothetical protein
WP_071903200.1	-6.47052	phytanoyl-CoA dioxygenase
WP_071901398.1	-6.4719	hypothetical protein
WP_071899430.1	-6.48014	hypothetical protein
WP_071899894.1	-6.48066	transcriptional regulator
WP_084737265.1	-6.53875	BlaI
WP_084736591.1	-6.55636	YdcF family protein
WP_071896058.1	-6.56803	hypothetical protein
WP_071895933.1	-6.56916	hypothetical protein
WP_071898836.1	-6.58658	hypothetical protein
WP_071904366.1	-6.59162	hypothetical protein
WP_084735772.1	-6.5939	hypothetical protein	1.2
WP_071900608.1	-6.59451	DoxX family membrane protein
WP_071902337.1	-6.60791	transcriptional regulator
WP_071899881.1	-6.64038	hypothetical protein
WP_071901722.1	-6.67862	hypothetical protein
WP_084736615.1	-6.68643	DUF3396 domain-containing protein
WP_071897877.1	-6.71622	hypothetical protein
WP_071902663.1	-6.71622	YkgJ family cysteine cluster protein
WP_071900663.1	-6.77887	hypothetical protein
WP_071905129.1	-6.79688	hypothetical protein
WP_002621510.1	-6.79939	XRE family transcriptional regulator
WP_071902059.1	-6.81574	TetR
WP_071905179.1	-6.81977	STAS
WP_071903336.1	-6.8345	hypothetical protein
WP_071905342.1	-6.84448	glyoxalase
WP_071896420.1	-6.87253	hypothetical protein
WP_071897649.1	-6.91993	DUF938 domain-containing protein
WP_071897793.1	-6.93148	hypothetical protein
WP_071899695.1	-6.97472	hypothetical protein
WP_071897398.1	-6.98595	glycosyltransferase family 2 protein
WP_071899213.1	-7.01666	hypothetical protein
WP_071896531.1	-7.03387	hypothetical protein
WP_084736048.1	-7.03671	XRE family transcriptional regulator
WP_084737654.1	-7.05173	DUF2019 domain-containing protein
WP_071900730.1	-7.15181	hypothetical protein
WP_071901081.1	-7.19214	hypothetical protein
WP_071899185.1	-7.21167	hypothetical protein
WP_071896704.1	-7.28254	hypothetical protein
WP_071905022.1	-7.37989	RNA polymerase sigma factor
WP_071895672.1	-7.43826	hypothetical protein
WP_071895969.1	-7.45326	RidA family protein
WP_071902836.1	-7.51	GIY-YIG nuclease family protein
WP_071900952.1	-7.59496	hypothetical protein
WP_071904342.1	-7.62351	hypothetical protein
WP_071897691.1	-7.68431	hypothetical protein
WP_071896832.1	-7.73799	hypothetical protein
WP_071898622.1	-7.75964	hypothetical protein
WP_071895836.1	-7.85358	hypothetical protein
WP_084736766.1	-7.90066	hypothetical protein
WP_071900369.1	-8.00884	hypothetical protein
WP_071902388.1	-8.02499	nuclear transport factor 2 family protein
WP_071905224.1	-8.07693	hypothetical protein
WP_084736996.1	-8.16987	hypothetical protein
WP_071903201.1	-8.17888	antibiotic biosynthesis monooxygenase
WP_071900459.1	-8.45099	hypothetical protein
WP_071902756.1	-9.01436	hypothetical protein
WP_071900277.1	-1.96686	FAD-dependent oxidoreductase
WP_084736845.1	-1.97889	hypothetical protein
WP_071901825.1	-2.32416	sigma-54-dependent Fis family transcriptional regulator
WP_084737889.1	-2.62976	hypothetical protein
WP_071904530.1	-2.73144	hypothetical protein
WP_071903364.1	-2.84755	hypothetical protein
WP_071902147.1	-2.88669	hypothetical protein
WP_071896852.1	-3.05038	UDP-glucose
WP_071896327.1	-3.32027	TetR
WP_071896866.1	-3.35192	cupin domain-containing protein
WP_071905292.1	-3.46004	dienelactone hydrolase family protein
WP_071900642.1	-3.48347	hypothetical protein
WP_071896243.1	-3.54439	ethanolamine utilization protein EutJ
WP_071896690.1	-3.60422	hypothetical protein
WP_071904800.1	-3.63668	hypothetical protein
WP_071896668.1	-3.75732	hypothetical protein
WP_071897327.1	-3.82113	ABC transporter
WP_071896624.1	-3.82966	hypothetical protein
WP_071899453.1	-3.86355	DUF3520 domain-containing protein
WP_071897012.1	-3.88803	response regulator
WP_071899189.1	-3.90559	spfh domain
WP_071897173.1	-3.92396	fatty acid desaturase	2.3
WP_071896998.1	-3.93996	D-alanine--D-alanine ligase
WP_084736690.1	-4.00192	DUF2071 domain-containing protein
WP_071902672.1	-4.0236	bacteriocin-protection protein	11.1
WP_071900880.1	-4.09864	hypothetical protein
WP_071904497.1	-4.17049	tRNA glutamyl-Q(34) synthetase GluQRS
WP_071896011.1	-4.22841	isocitrate lyase
WP_071904930.1	-4.29835	head protein
WP_071895678.1	-4.39219	hypothetical protein
WP_071900344.1	-4.6387	taurine dioxygenase
WP_071896315.1	-5.04523	DUF3467 domain-containing protein
WP_071905300.1	-5.21551	aldo
WP_071902711.1	-5.2185	MBL fold metallo-hydrolase
WP_071903227.1	-5.28758	YafY family transcriptional regulator
WP_071902957.1	-5.35637	hemolysin D
WP_071897396.1	-5.36197	hypothetical protein
WP_071903744.1	-5.40267	hypothetical protein
WP_071903475.1	-5.41317	aldo
WP_071903579.1	-5.53421	aldo
WP_071899522.1	-5.65884	MFS transporter
WP_071901925.1	-5.7545	hypothetical protein
WP_084736599.1	-5.84428	hypothetical protein
WP_071904258.1	-5.85544	acyltransferase
WP_071905104.1	-5.98356	hypothetical protein
WP_071904043.1	-6.03399	AraC family transcriptional regulator
WP_071904302.1	-6.074	prenyltransferase
WP_071902116.1	-6.10994	NUDIX hydrolase
WP_084736116.1	-6.11729	hypothetical protein
WP_071903167.1	-6.12789	o-succinylbenzoate synthase
WP_071901948.1	-6.18646	hypothetical protein
WP_071902743.1	-6.20285	MBL fold metallo-hydrolase
WP_071897964.1	-6.32539	hypothetical protein
WP_071896978.1	-6.35945	DUF2019 domain-containing protein
WP_071897092.1	-6.42063	hypothetical protein
WP_084736955.1	-6.43007	hypothetical protein
WP_071900740.1	-6.45118	hypothetical protein
WP_071903346.1	-6.45155	hypothetical protein
WP_071903200.1	-6.47052	phytanoyl-CoA dioxygenase
WP_071901398.1	-6.4719	hypothetical protein
WP_071899430.1	-6.48014	hypothetical protein
WP_071899894.1	-6.48066	transcriptional regulator
WP_084737265.1	-6.53875	BlaI
WP_084736591.1	-6.55636	YdcF family protein
WP_071896058.1	-6.56803	hypothetical protein
WP_071895933.1	-6.56916	hypothetical protein
WP_071898836.1	-6.58658	hypothetical protein
WP_071904366.1	-6.59162	hypothetical protein
WP_084735772.1	-6.5939	hypothetical protein	1.2
WP_071900608.1	-6.59451	DoxX family membrane protein
WP_071902337.1	-6.60791	transcriptional regulator
WP_071899881.1	-6.64038	hypothetical protein
WP_071901722.1	-6.67862	hypothetical protein
WP_084736615.1	-6.68643	DUF3396 domain-containing protein
WP_071897877.1	-6.71622	hypothetical protein
WP_071902663.1	-6.71622	YkgJ family cysteine cluster protein
WP_071900663.1	-6.77887	hypothetical protein
WP_071905129.1	-6.79688	hypothetical protein
WP_002621510.1	-6.79939	XRE family transcriptional regulator
WP_071902059.1	-6.81574	TetR
WP_071905179.1	-6.81977	STAS
WP_071903336.1	-6.8345	hypothetical protein
WP_071905342.1	-6.84448	glyoxalase
WP_071896420.1	-6.87253	hypothetical protein
WP_071897649.1	-6.91993	DUF938 domain-containing protein
WP_071897793.1	-6.93148	hypothetical protein
WP_071899695.1	-6.97472	hypothetical protein
WP_071897398.1	-6.98595	glycosyltransferase family 2 protein
WP_071899213.1	-7.01666	hypothetical protein
WP_071896531.1	-7.03387	hypothetical protein
WP_084736048.1	-7.03671	XRE family transcriptional regulator
WP_084737654.1	-7.05173	DUF2019 domain-containing protein
WP_071900730.1	-7.15181	hypothetical protein
WP_071901081.1	-7.19214	hypothetical protein
WP_071899185.1	-7.21167	hypothetical protein
WP_071896704.1	-7.28254	hypothetical protein
WP_071905022.1	-7.37989	RNA polymerase sigma factor
WP_071895672.1	-7.43826	hypothetical protein
WP_071895969.1	-7.45326	RidA family protein
WP_071902836.1	-7.51	GIY-YIG nuclease family protein
WP_071900952.1	-7.59496	hypothetical protein
WP_071904342.1	-7.62351	hypothetical protein
WP_071897691.1	-7.68431	hypothetical protein
WP_071896832.1	-7.73799	hypothetical protein
WP_071898622.1	-7.75964	hypothetical protein
WP_071895836.1	-7.85358	hypothetical protein
WP_084736766.1	-7.90066	hypothetical protein
WP_071900369.1	-8.00884	hypothetical protein
WP_071902388.1	-8.02499	nuclear transport factor 2 family protein
WP_071905224.1	-8.07693	hypothetical protein
WP_084736996.1	-8.16987	hypothetical protein
WP_071903201.1	-8.17888	antibiotic biosynthesis monooxygenase
WP_071900459.1	-8.45099	hypothetical protein
WP_071902756.1	-9.01436	hypothetical protein

### Sheet: M. xanthus C6-AHL; p<0.01
protein_id	log2FoldChange	product
WP_011554257.1	-2.74707	OmpA family protein
WP_011557001.1	-2.83644	tetratricopeptide repeat protein
WP_011554508.1	-3.11988	AAA family ATPase
WP_020478489.1	-3.74079	glycosyltransferase family 9 protein
WP_011554259.1	-3.93543	CHASE2 domain-containing protein
WP_011553604.1	-4.0097	SDR family oxidoreductase
WP_011551442.1	-4.52642	hypothetical protein
WP_026114017.1	-4.84979	IS630 family transposase
WP_011553005.1	-5.125	metal ABC transporter permease

### Sheet: M. xanthus C6-AHL; p<0.05
protein_id	log2FoldChange	product
	4.75744	tRNA-Leu
	2.44177	tRNA-Sec
WP_011552861.1	2.38412	TetR/AcrR family transcriptional regulator
	2.00312	tRNA-Cys
WP_011552257.1	-1.97586	3-hydroxyacyl-CoA dehydrogenase family protein
WP_011550626.1	-2.04675	hypothetical protein
WP_011556930.1	-2.1088	AAA domain-containing protein
WP_011550348.1	-2.17294	NAD(P)/FAD-dependent oxidoreductase
WP_011556179.1	-2.20712	hypothetical protein
WP_011551751.1	-2.21938	glycosyltransferase family 39 protein
WP_011556491.1	-2.23146	serine/threonine protein kinase
WP_011550700.1	-2.27097	hypothetical protein
WP_011555013.1	-2.45587	hypothetical protein
WP_020477650.1	-2.57452	hypothetical protein
WP_011554257.1	-2.74707	OmpA family protein
WP_011557001.1	-2.83644	tetratricopeptide repeat protein
WP_011554549.1	-2.88934	lantibiotic dehydratase
WP_011550233.1	-2.96181	immunity 49 family protein
WP_011555407.1	-2.98202	ferredoxin--NADP reductase
WP_026113869.1	-3.00253	LysR family transcriptional regulator
WP_011551162.1	-3.01747	acyltransferase
WP_011550906.1	-3.04264	nodulation protein NfeD
WP_011554967.1	-3.09424	alpha/beta hydrolase
WP_011554508.1	-3.11988	AAA family ATPase
WP_011550285.1	-3.15121	GMC family oxidoreductase
WP_011556972.1	-3.17674	NmrA/HSCARG family protein
WP_011552481.1	-3.1869	hypothetical protein
WP_011551322.1	-3.25406	hypothetical protein
WP_011552831.1	-3.34721	hypothetical protein
WP_011555268.1	-3.38138	hypothetical protein
WP_011552523.1	-3.44228	flagellar biosynthetic protein FliR
WP_044277735.1	-3.47717	prolyl oligopeptidase family serine peptidase
WP_011552417.1	-3.49035	PA2169 family four-helix-bundle protein
WP_011552926.1	-3.65116	hypothetical protein
WP_011552491.1	-3.73323	rRNA methyltransferase
WP_020478489.1	-3.74079	glycosyltransferase family 9 protein
WP_011556820.1	-3.75645	lipase maturation factor family protein
WP_011551417.1	-3.79262	hypothetical protein
WP_011552217.1	-3.83865	hypothetical protein
WP_011551616.1	-3.88281	DUF2267 domain-containing protein
WP_011554259.1	-3.93543	CHASE2 domain-containing protein
WP_011553604.1	-4.0097	SDR family oxidoreductase
WP_011553424.1	-4.04207	SRPBCC family protein
WP_011552845.1	-4.30061	response regulator transcription factor
WP_011551344.1	-4.31626	hypothetical protein
WP_011555748.1	-4.38891	HEAT repeat domain-containing protein
WP_011556075.1	-4.42166	hypothetical protein
WP_011551333.1	-4.43158	HK97 family phage prohead protease
WP_026114349.1	-4.44693	tyrosine-type recombinase/integrase
WP_011551442.1	-4.52642	hypothetical protein
WP_011552388.1	-4.53203	hypothetical protein
WP_011552808.1	-4.5332	hypothetical protein
WP_011553006.1	-4.57363	metal ABC transporter ATP-binding protein
WP_011556328.1	-4.63785	beta-ketoacyl synthase
WP_011556346.1	-4.64506	HAMP domain-containing histidine kinase
WP_011556100.1	-4.76548	thioredoxin fold domain-containing protein
WP_011556332.1	-4.81338	beta-ketoacyl-[acyl-carrier-protein] synthase family protein
WP_026114017.1	-4.84979	IS630 family transposase
WP_011553005.1	-5.125	metal ABC transporter permease

### Sheet: C. ferrugineus HHQ; p<0.05
protein_id	log2FoldChange	product
WP_071897702.1	6.98336	hypothetical protein
WP_084736518.1	6.89214	TIGR02265 family protein
WP_071901282.1	6.4616	hypothetical protein
WP_071905011.1	6.38359	type III-B CRISPR module-associated proteinCmr5
WP_071895765.1	6.36979	metallophosphoesterase
WP_071904538.1	6.29585	DUF1993 domain-containing protein
WP_084736598.1	6.2392	class I SAM-dependent methyltransferase
WP_071896260.1	6.20047	SUF system NifU family Fe-S cluster assembly protein
WP_084737072.1	6.1778	XRE family transcriptional regulator
WP_071897034.1	6.15587	acetylglutamate kinase
WP_084736422.1	6.15135	glyoxalase
WP_071897195.1	6.13431	hypothetical protein
WP_071896480.1	6.13428	hypothetical protein
WP_071897126.1	6.12599	chemotaxis protein CheW
WP_071898944.1	6.12116	hypothetical protein
WP_071898629.1	6.11779	NADH dehydrogenase
WP_084736490.1	6.11614	dTMP kinase
WP_071898283.1	6.10962	protein phosphatase
WP_071897562.1	6.09414	6-O-methylguanine DNA methyltransferase
WP_071903088.1	6.05406	acyl-CoA thioesterase
WP_071898792.1	6.04787	hypothetical protein
WP_071896958.1	6.0069	SAM-dependent methyltransferase
WP_071903801.1	5.97392	metallophosphatase
WP_084736358.1	5.96364	hypothetical protein
WP_071904678.1	5.93328	peptide chain release factor-like protein
WP_071896359.1	5.92046	NADP oxidoreductase
WP_071898963.1	5.83876	hypothetical protein
WP_084736494.1	5.82604	hypothetical protein
WP_071896979.1	5.82604	MarR family transcriptional regulator
WP_071903043.1	5.80643	enoyl-CoA hydratase
WP_071895962.1	5.80203	aldo
WP_071901031.1	5.78446	hypothetical protein
WP_071899353.1	5.73486	LacI family transcriptional regulator
WP_084736808.1	5.71304	N-acetyltransferase
WP_071896310.1	5.69458	Crp
WP_071903756.1	5.69404	serine
WP_071896474.1	5.68538	hypothetical protein
WP_071904141.1	5.6824	hypothetical protein
WP_084735449.1	5.60568	hypothetical protein
WP_071904035.1	5.58863	hypothetical protein
WP_071899662.1	5.57855	flavodoxin family protein
WP_071901339.1	5.57416	DUF2813 domain-containing protein
WP_071904284.1	5.57053	hybrid sensor histidine kinase
WP_071898555.1	5.53381	hypothetical protein
WP_071897770.1	5.52964	hypothetical protein
WP_071902030.1	5.51113	transcriptional regulator
WP_071902643.1	5.50563	hypothetical protein
WP_071901773.1	5.4915	TonB-dependent receptor
WP_071903859.1	5.4691	hypothetical protein
WP_071901780.1	5.46892	type II secretion system protein
WP_071898616.1	5.45019	KR domain-containing protein
WP_071896611.1	5.42791	amidohydrolase
WP_071901101.1	5.42748	hypothetical protein
WP_071903679.1	5.42674	sensor histidine kinase
WP_071901935.1	5.41906	aldo
WP_071901390.1	5.41735	alpha
WP_071901178.1	5.3984	TrmH family RNA methyltransferase
WP_071903107.1	5.39092	glycosyltransferase family 9 protein
WP_071901228.1	5.37561	MvdC family ATP-grasp ribosomal peptidematurase
WP_071900386.1	5.37265	ATP-dependent sacrificial sulfur transferase LarE
WP_071904668.1	5.36282	WYL domain-containing protein
WP_071898807.1	5.35805	SDR family NAD(P)-dependent oxidoreductase
WP_071901148.1	5.34831	alpha
WP_071901601.1	5.34604	MATE family efflux transporter
WP_071903579.1	5.34595	aldo
WP_084736829.1	5.30141	MFS transporter
WP_071904301.1	5.29585	class I SAM-dependent rRNA methyltransferase
WP_071902636.1	5.25981	hypothetical protein
WP_071903083.1	5.2292	LLM class flavin-dependent oxidoreductase
WP_071899449.1	5.22456	hypothetical protein
WP_071902352.1	5.21707	hypothetical protein
WP_071905346.1	5.19404	indole-3-glycerol-phosphate synthase
WP_071897032.1	5.17208	hypothetical protein
WP_071902141.1	5.16219	MIP family channel protein
WP_071896198.1	5.16119	tetratricopeptide repeat protein
WP_071897161.1	5.149	cellulose-binding protein
WP_071899711.1	5.13577	TetR
WP_071900677.1	5.13559	hydroxymethylglutaryl-CoA reductase
WP_071897001.1	5.13428	glycosyl transferase family 1
WP_084736115.1	5.11614	glycosyltransferase
WP_071904232.1	5.10966	transcriptional regulator
WP_071901744.1	5.05453	MFS transporter
WP_084736806.1	5.05257	carboxypeptidase regulatory-like domain-containing protein
WP_071904367.1	5.05257	pirin family protein
WP_071904585.1	5.04429	MFS transporter
WP_071900376.1	5.03487	2-alkenal reductase
WP_071901415.1	5.01261	ribonucleoside-diphosphate reductase
WP_071896672.1	5.01027	hypothetical protein
WP_071898562.1	4.98968	nitrate reductase catalytic subunit
WP_084736716.1	4.98179	hypothetical protein
WP_071899660.1	4.98105	sensor histidine kinase
WP_071901692.1	4.97731	peptidase
WP_071901324.1	4.9662	FAD-dependent oxidoreductase
WP_071896419.1	4.96486	response regulator
WP_071904537.1	4.94927	DUF3396 domain-containing protein
WP_071898190.1	4.91423	VWA domain-containing protein
WP_071901841.1	4.9114	ABC transporter ATP-binding protein
WP_071899278.1	4.90213	hypothetical protein
WP_071898604.1	4.88722	ATP-binding protein
WP_071900636.1	4.85955	tyrosine--tRNA ligase
WP_071900470.1	4.85157	G-D-S-L family lipolytic protein
WP_071905191.1	4.85016	hypothetical protein
WP_071903892.1	4.83239	zinc chelation protein SecC
WP_071897894.1	4.82568	dicarboxylate
WP_071902189.1	4.80863	hypothetical protein
WP_071904610.1	4.79681	sensor histidine kinase
WP_071904286.1	4.76292	DUF2236 domain-containing protein
WP_071901490.1	4.74984	NADH-quinone oxidoreductase subunit N
WP_071903148.1	4.74404	phage major capsid protein
WP_071897642.1	4.73609	hypothetical protein
WP_071899116.1	4.64846	hypothetical protein
WP_071902657.1	4.64353	TolC family protein
WP_071897526.1	4.57992	M1 family peptidase
WP_071896236.1	4.57146	coproporphyrinogen III oxidase family protein
WP_084736621.1	4.57009	hypothetical protein
WP_084736119.1	4.56879	2-polyprenyl-6-methoxyphenol hydroxylase
WP_071903948.1	4.55546	hypothetical protein
WP_071901260.1	4.553	TerC family protein
WP_071895997.1	4.54932	dienelactone hydrolase family protein
WP_071902139.1	4.54861	magnesium transporter
WP_071903358.1	4.52964	cytochrome P450
WP_084736450.1	4.50242	glycosyl hydrolase family 5
WP_071897377.1	4.48711	bifunctional metallophosphatase
WP_071899585.1	4.47919	sigma-54-dependent Fis family transcriptional regulator
WP_071903807.1	4.4531	glucuronyl hydrolase
WP_071902288.1	4.44129	hypothetical protein
WP_071903429.1	4.41374	cytochrome C
WP_071900793.1	4.39448	hypothetical protein
WP_071895917.1	4.3797	VWA domain-containing protein
WP_071899448.1	4.37661	FAD-binding oxidoreductase
WP_071903164.1	4.37265	2-succinyl-5-enolpyruvyl-6-hydroxy-3- cyclohexene-1-carboxylic-acid synthase
WP_071903153.1	4.35322	hypothetical protein
WP_071899675.1	4.34001	hypothetical protein
WP_071897325.1	4.29552	DUF4340 domain-containing protein
WP_071897908.1	4.25648	hypothetical protein
WP_071903047.1	4.24954	Circadian clock protein KaiC
WP_071898529.1	4.21012	hypothetical protein
WP_071899303.1	4.19856	hypothetical protein
WP_071897898.1	4.16594	TonB-dependent receptor
WP_071900929.1	4.16359	hypothetical protein
WP_071904659.1	4.14926	peptidase domain-containing ABC transporter
WP_071903294.1	4.10149	cell envelope biogenesis protein OmpA
WP_071900859.1	4.06398	dihydroxy-acid dehydratase
WP_071903549.1	4.03806	hypothetical protein
WP_071901419.1	3.99122	HSP90 family protein
WP_071901238.1	3.99038	cyanobacterial phytochrome A
WP_071900528.1	3.91073	PAS domain S-box protein
WP_071901441.1	3.66269	DUF1998 domain-containing protein
WP_071896948.1	3.59379	HAMP domain-containing protein
WP_071901944.1	3.47593	bifunctional glutamateN-acetyltransferase
WP_071896883.1	3.36073	hypothetical protein
WP_071896324.1	3.1137	hypothetical protein
WP_071902746.1	2.8525	histidine kinase
WP_084737854.1	2.36394	hypothetical protein
WP_071899134.1	2.26529	hypothetical protein
WP_084737950.1	2.18928	CHAT domain-containing protein
WP_071901278.1	2.09131	hypothetical protein
WP_071899190.1	-3.97728	hypothetical protein
WP_071903372.1	-4.22882	FAD-binding monooxygenase
WP_071903581.1	-4.22882	GNAT family N-acetyltransferase
WP_084737351.1	-4.22882	DUF2236 domain-containing protein
WP_084736322.1	-4.26679	tetratricopeptide repeat protein
WP_071898691.1	-4.26679	hypothetical protein
WP_071899386.1	-4.45943	NADP-dependent oxidoreductase
WP_071904601.1	-4.59991	circularly permuted type 2 ATP-grasp protein
WP_071897842.1	-4.70044	amidohydrolase family protein
WP_071904973.1	-4.74147	glycosyl hydrolase
WP_071902908.1	-4.75489	tetraacyldisaccharide 4'-kinase
WP_071905540.1	-4.78136	hypothetical protein
WP_084736380.1	-4.89482	hypothetical protein
WP_071905480.1	-4.89482	DUF2381 domain-containing protein
WP_071899382.1	-4.93074	hypothetical protein
WP_071898987.1	-4.98868	HEAT repeat domain-containing protein
WP_071903577.1	-4.98868	EamA family transporter
WP_084736238.1	-5.01123	glycosyltransferase family 1 protein
WP_071905266.1	-5.11894	anaerobic sulfatase maturase
WP_071900640.1	-5.12928	RlmE family RNA methyltransferase
WP_071900412.1	-5.13955	phytanoyl-CoA dioxygenase
WP_071902715.1	-5.20945	hypothetical protein
WP_071904166.1	-5.36632	tetratricopeptide repeat protein
WP_071901829.1	-5.45121	N-acetyltransferase
WP_084736693.1	-5.79442	hypothetical protein
WP_071903387.1	-6.09276	16S rRNA processing protein RimM
WP_071899290.1	-6.15987	hypothetical protein
WP_071896846.1	-7.34651	hypothetical protein
WP_084736312.1	-7.81218	hypothetical protein

### Sheet: M. xanthus HHQ; p<0.05
protein_id	log2FoldChange	product
WP_011553830.1	4.85491	DUF2378 family protein
WP_011550424.1	3.87135	ribosome-binding factor A
WP_011557020.1	3.81003	hypothetical protein
WP_020478846.1	3.79841	hypothetical protein
WP_020478592.1	3.7691	hypothetical protein
	3.51348	tRNA-Pro
WP_011550785.1	2.66641	MarR family transcriptional regulator
WP_011551499.1	2.59504	TatD family hydrolase
WP_011555190.1	2.38186	carboxymuconolactone decarboxylase family protein
WP_011551086.1	-1.99462	MBL fold metallo-hydrolase
WP_011555855.1	-2.03579	preprotein translocase subunit TatC
WP_020478444.1	-2.14164	pilus assembly protein
WP_011551486.1	-2.15209	prepilin-type N-terminal cleavage/methylation domain-containing protein
WP_011554574.1	-2.23546	PAS domain-containing protein
WP_011555374.1	-2.27568	M48 family metalloprotease
WP_011552281.1	-2.60723	RNA polymerase sigma factor
WP_011556972.1	-2.81027	NmrA/HSCARG family protein
WP_011550233.1	-2.93792	immunity 49 family protein
WP_011555268.1	-2.96271	hypothetical protein
WP_011554259.1	-2.97697	CHASE2 domain-containing protein
WP_020478661.1	-2.99735	serine/threonine protein kinase
WP_011552217.1	-3.09381	hypothetical protein
WP_011551244.1	-3.60177	ATP-binding cassette domain-containing protein
WP_011551147.1	-3.67712	glycosyltransferase
WP_011555698.1	-3.72337	FtsX-like permease family protein
WP_011551698.1	-3.72791	hypothetical protein
WP_011555144.1	-3.9501	hypothetical protein
WP_011554915.1	-4.40597	DUF4215 domain-containing protein		MXAN_4937
WP_074960177.1	-4.5708	DUF4255 domain-containing protein
WP_011550697.1	-4.59432	DUF2378 family protein
WP_011554252.1	-5.06425	SRPBCC family protein
WP_011551086.1	-1.99462	MBL fold metallo-hydrolase
WP_011555855.1	-2.03579	preprotein translocase subunit TatC
WP_020478444.1	-2.14164	pilus assembly protein
WP_011551486.1	-2.15209	prepilin-type N-terminal cleavage/methylation domain-containing protein
WP_011554574.1	-2.23546	PAS domain-containing protein
WP_011555374.1	-2.27568	M48 family metalloprotease
WP_011552281.1	-2.60723	RNA polymerase sigma factor
WP_011556972.1	-2.81027	NmrA/HSCARG family protein
WP_011550233.1	-2.93792	immunity 49 family protein
WP_011555268.1	-2.96271	hypothetical protein
WP_011554259.1	-2.97697	CHASE2 domain-containing protein
WP_020478661.1	-2.99735	serine/threonine protein kinase
WP_011552217.1	-3.09381	hypothetical protein
WP_011551244.1	-3.60177	ATP-binding cassette domain-containing protein
WP_011551147.1	-3.67712	glycosyltransferase
WP_011555698.1	-3.72337	FtsX-like permease family protein
WP_011551698.1	-3.72791	hypothetical protein
WP_011555144.1	-3.9501	hypothetical protein
WP_011554915.1	-4.40597	DUF4215 domain-containing protein		MXAN_4937
WP_074960177.1	-4.5708	DUF4255 domain-containing protein
WP_011550697.1	-4.59432	DUF2378 family protein
WP_011554252.1	-5.06425	SRPBCC family protein
